# Diversification of an emerging bacterial plant pathogen; insights from the global spread of *Xanthomonas euvesicatoria* pv. *perforans*

**DOI:** 10.1101/2024.03.22.585974

**Authors:** Sujan Timilsina, Fernanda Iruegas-Bocardo, Mustafa O. Jibrin, Anuj Sharma, Aastha Subedi, Amandeep Kaur, Gerald V. Minsavage, Jose Huguet-Tapia, Jeannie Klein-Gordon, Pragya Adhikari, Tika B. Adhikari, Gabriella Cirvilleri, Laura Belen Tapia de la Barrera, Eduardo Bernal, Tom C. Creswell, Doan Thi Kieu Tien, Teresa A. Coutinho, Daniel S. Egel, Rubén Félix-Gastélum, David M. Francis, Misrak Kebede, Melanie Lewis Ivey, Frank J. Louws, Laixin Luo, Elizabeth T. Maynard, Sally A. Miller, Nguyen Thi Thu Nga, Ebrahim Osdaghi, Alice M. Quezado-Duval, Rebecca Roach, Francesca Rotondo, Gail E. Ruhl, Vou M. Shutt, Petcharat Thummabenjapone, Cheryl Trueman, Pamela D. Roberts, Jeffrey B. Jones, Gary E. Vallad, Erica M. Goss

## Abstract

Emerging and re-emerging plant diseases continue to present multifarious threats to global food security. Considerable recent efforts are therefore being channeled towards understanding the nature of pathogen emergence, their spread and evolution. *Xanthomonas euvesicatoria* pv. *perforans (Xep*), one of the causal agents of bacterial spot of tomato, rapidly emerged and displaced other bacterial spot xanthomonads in tomato production regions around the world. In less than three decades, it has become a dominant xanthomonad pathogen in tomato production systems across the world and presents a model for understanding diversification of recently emerged bacterial plant pathogens. Although *Xep* has been continuously monitored in Florida since its discovery, the global population structure and evolution at the genome-scale is yet to be fully explored. The objectives of this work were to determine genetic diversity globally to ascertain if different tomato production regions contain genetically distinct *Xep* populations, to examine genetic relatedness of strains collected in tomato seed production areas in East Asia and other production regions, and to evaluate variation in type III effectors, which are critical pathogenicity and virulence factors, in relationship to population structure. We used genome data from 270 strains from 13 countries for phylogenetic analysis and characterization of *Xop* effector gene diversity among strains. Our results showed notable genetic diversity in the pathogen. We found genetically similar strains in distant tomato production regions, including seed production regions, and diversification over the past 100 years, which is consistent with intercontinental dissemination of the pathogen in hybrid tomato production chains. Evolution of the *Xep* pangenome, including the acquisition and loss of type III secreted effectors, is apparent within and among phylogenetic lineages. The apparent long-distance movement of the pathogen, together with variants that may not yet be widely distributed, poses risks of emergence of new variants in tomato production.
