## Supplementary material for "Diversification of an emerging bacterial plant pathogen; insights from the global spread of *Xanthomonas euvesicatoria* pv. *perforans*": S1 Table

### Sheet: Sheet1
S1 Table. Genome data and metadata for X. euvesicatoria pv. perforans strains.
(A) BAPS cluster assignment for each strain and NCBI Accession for each genome. Genome assembly statistics are given for newly sequenced strains.
					Statistics for new genomes
Strain	Cluster	Location	BioProject	Accession or version	Genome size	No. Contigs	N50	L50	Depth
91-118	1	Florida	PRJNA60021	GCF_000192045.2
12A	4	Canada	PRJNA941448	1	5320515	253	38873	41	12.8
14-463-1A	5	Indiana	PRJNA941448	1	5006111	107	100642	15	17.3
14A	4	Canada	PRJNA941448	1	5325217	175	73151	25	13.3
16-1165A1	2	Indiana	PRJNA941448	1	5166952	323	27947	55	12
16-1181-2	6	Indiana	PRJNA941448	1	5133006	259	37702	44	12.4
16-1182A	5	Indiana	PRJNA941448	1	5247221	112	94125	18	16.4
16-1184A	4	Indiana	PRJNA941448	1	5211032	175	50162	34	13.8
16-1205A	6	Indiana	PRJNA941448	1	5142090	109	87392	18	15.6
16-1402A	6	Indiana	PRJNA941448	1	5137338	119	67374	23	14.8
16-974C	6	Indiana	PRJNA941448	1	5140207	149	65024	26	14.2
16-990A	5	Indiana	PRJNA941448	1	4947615	102	87335	17	17
16-990C*	4	Indiana	PRJNA941448	1	5048470	73	133878	13	18.9
1P4S1D	7	Italy	PRJNA941448	1	4978782	52	200130	9	42.8
1P6S1	7	Italy	PRJNA941448	1	5021025	60	165907	11	26.9
2P4S1	7	Italy	PRJNA941448	1	5075253	72	143808	12	30.3
2P4S1D	7	Italy	PRJNA941448	1	5021905	67	138813	11	38.5
2P6S1	7	Italy	PRJNA941448	1	5074825	82	107291	14	27.9
4A	4	Canada	PRJNA941448	1	5329962	128	91107	18	16.2
4D	4	Canada	PRJNA941448	1	5333675	113	101965	17	17.2
Aus1	1	Australia	PRJNA941448	1	5318544	77	165871	8	30
Aus3	1	Australia	PRJNA941448	1	5016383	65	169670	8	26.9
Aus5	1	Australia	PRJNA941448	1	5270679	79	143560	10	26.5
Aus7	1	Australia	PRJNA941448	1	5315364	75	187096	8	34.3
Aus10	1	Australia	PRJNA941448	1	5283314	98	121659	13	23.6
Aus11	1	Australia	PRJNA941448	1	5226584	76	148079	13	21.3
Aus14	3	Australia	PRJNA941448	1	5178255	56	187099	9	36.5
Aus15	1	Australia	PRJNA941448	1	5253695	192	51717	29	15.5
Aus16	1	Australia	PRJNA941448	1	5233766	63	187032	9	33.6
Bzl1	5	Brazil	PRJNA941448	1	5071454	337	29885	50	9.3
Bzl2	5	Brazil	PRJNA941448	1	5132200	55	260559	8	40
Bzl3	5	Brazil	PRJNA941448	1	5167699	101	90441	14	20.4
Bzl5	8	Brazil	PRJNA941448	1	5211420	71	123635	14	30.5
Bzl6	5	Brazil	PRJNA941448	1	5206243	89	140306	12	25.3
Bzl7	1	Brazil	PRJNA941448	1	5068734	152	68148	24	13.7
Bzl8	8	Brazil	PRJNA941448	1	5360867	77	119434	14	32.6
Bzl10	8	Brazil	PRJNA941448	1	5361613	72	119434	14	30.9
Bzl11	8	Brazil	PRJNA941448	1	5118254	76	112570	16	24.8
Bzl13	8	Brazil	PRJNA941448	1	5345558	101	102162	18	18
Bzl14	8	Brazil	PRJNA941448	1	5318974	99	105459	17	19.5
Bzl-16	8	Brazil	PRJNA941448	1	5256036	157	66086	27	12.6
BZL-21	8	Brazil	PRJNA941448	1	5263596	105	96101	20	20.5
CHI-3	9	China	PRJNA941448	1	5029625	63	224356	9	37.7
CHI-5*	3	China	PRJNA941448	1	4910379	84	101136	16	6
CHI-6	9	China	PRJNA941448	1	4970292	87	130884	12	7.2
CHI-7	3	China	PRJNA941448	1	4916970	57	160822	11	9
CHI-8	4	China	PRJNA941448	1	5016391	61	231404	6	12.3
CHI-10	3	China	PRJNA941448	1	4916793	74	136354	12	7
CHI-12	9	China	PRJNA941448	1	4930898	70	143974	10	9.9
CHI-15	9	China	PRJNA941448	1	4974028	73	165653	11	9.3
CHI-18	9	China	PRJNA941448	1	4970112	78	133278	12	10.1
ETH5	1	Ethiopia	PRJNA941448	1	5370950	63	164818	12	26.7
ETH11	4	Ethiopia	PRJNA941448	1	5295054	114	81103	20	17.1
ETH21	1	Ethiopia	PRJNA941448	1	5057330	58	165978	9	28.1
ETH25	1	Ethiopia	PRJNA941448	1	5007733	75	123305	13	23.7
ETH33	4	Ethiopia	PRJNA941448	1	5299496	53	203266	9	29.8
F210	9	Iran	PRJNA941448	1	4942316	56	187367	9	49.5
F215	9	Iran	PRJNA941448	1	4943248	56	144483	10	34.6
GEV1001	2	Florida	PRJNA276679	1
GEV1026	6	Florida	PRJNA276680	1
GEV1044	2	Florida	PRJNA276682	1
GEV1054	2	Florida	PRJNA276683	1
GEV1063	2	Florida	PRJNA276687	1
GEV1911	2	Florida	PRJNA436012	1
GEV1912	2	Florida	PRJNA436012	1
GEV1913	2	Florida	PRJNA436012	1
GEV1914	2	Florida	PRJNA436012	1
GEV1915	2	Florida	PRJNA436012	1
GEV1916	2	Florida	PRJNA436012	1
GEV1917	2	Florida	PRJNA436012	1
GEV1918	2	Florida	PRJNA436012	1
GEV1919	2	Florida	PRJNA436012	1
GEV1920	2	Florida	PRJNA436012	1
GEV1921	2	Florida	PRJNA436012	1
GEV1989	2	Florida	PRJNA436012	1
GEV1991	2	Florida	PRJNA436012	1
GEV1992	2	Florida	PRJNA436012	1
GEV1993	2	Florida	PRJNA436012	1
GEV2004	2	Florida	PRJNA436012	1
GEV2009	2	Florida	PRJNA436012	1
GEV2010	3	Florida	PRJNA436012	1
GEV2011	2	Florida	PRJNA436012	1
GEV2013	2	Florida	PRJNA436012	1
GEV2015	2	Florida	PRJNA436012	1
GEV2047	2	Florida	PRJNA436012	1
GEV2048	2	Florida	PRJNA436012	1
GEV2049	2	Florida	PRJNA436012	1
GEV2050	2	Florida	PRJNA436012	1
GEV2052	2	Florida	PRJNA436012	1
GEV2055	2	Florida	PRJNA436012	1
GEV2058	2	Florida	PRJNA436012	1
GEV2059	2	Florida	PRJNA436012	1
GEV2060	2	Florida	PRJNA436012	1
GEV2063	2	Florida	PRJNA436012	1
GEV2065	3	Florida	PRJNA436012	1
GEV2067	2	Florida	PRJNA436012	1
GEV2072	2	Florida	PRJNA436012	1
GEV2087	2	Florida	PRJNA436012	1
GEV2088	2	Florida	PRJNA436012	1
GEV2089	2	Florida	PRJNA436012	1
GEV2097	3	Florida	PRJNA436012	1
GEV2098	2	Florida	PRJNA436012	1
GEV2099*	3	Florida	PRJNA436012	1
GEV2108	3	Florida	PRJNA436012	1
GEV2109	2	Florida	PRJNA436012	1
GEV2110	2	Florida	PRJNA436012	1
GEV2111	2	Florida	PRJNA436012	1
GEV2112	3	Florida	PRJNA436012	1
GEV2113	2	Florida	PRJNA436012	1
GEV2114	2	Florida	PRJNA436012	1
GEV2115	2	Florida	PRJNA436012	1
GEV2116	2	Florida	PRJNA436012	1
GEV2117	2	Florida	PRJNA436012	1
GEV2118	2	Florida	PRJNA436012	1
GEV2119	2	Florida	PRJNA436012	1
GEV2120	2	Florida	PRJNA436012	1
GEV2121	3	Florida	PRJNA436012	1
GEV2122	3	Florida	PRJNA436012	1
GEV2123	2	Florida	PRJNA436012	1
GEV2124	3	Florida	PRJNA436012	1
GEV2125	3	Florida	PRJNA436012	1
GEV2126	2	Florida	PRJNA436012	1
GEV2127	3	Florida	PRJNA436012	1
GEV2128	3	Florida	PRJNA436012	1
GEV2129	2	Florida	PRJNA436012	1
GEV2130	3	Florida	PRJNA436012	1
GEV2132	2	Florida	PRJNA436012	1
GEV2133	2	Florida	PRJNA436012	1
GEV2134	3	Florida	PRJNA436012	1
GEV2135	2	Florida	PRJNA436012	1
GEV2384	2	South_Carolina	PRJNA506994	1
GEV2388	2	South_Carolina	PRJNA506994	1
GEV2389	2	South_Carolina	PRJNA506994	1
GEV2390	3	South_Carolina	PRJNA506994	1
GEV2391	2	South_Carolina	PRJNA506994	1
GEV2392	3	South_Carolina	PRJNA506994	1
GEV2393	2	South_Carolina	PRJNA506994	1
GEV2396	3	South_Carolina	PRJNA506994	1
GEV2397	3	South_Carolina	PRJNA506994	1
GEV2399	2	South_Carolina	PRJNA506994	1
GEV2400	2	South_Carolina	PRJNA506994	1
GEV2403	2	South_Carolina	PRJNA506994	1
GEV2407	2	South_Carolina	PRJNA506994	1
GEV2408	2	South_Carolina	PRJNA506994	1
GEV2410	2	South_Carolina	PRJNA506994	1
GEV2420	2	South_Carolina	PRJNA506994	1
GEV485	6	Florida	PRJNA941448	1	5148250	55	198605	9	27.8
GEV839D	2	Florida	PRJNA276632	1
GEV872	6	Florida	PRJNA276635	1
GEV893D	6	Florida	PRJNA276636	1
GEV904D	6	Florida	PRJNA276639	1
GEV909D	6	Florida	PRJNA276640	1
GEV915D	6	Florida	PRJNA276641	1
GEV917D	6	Florida	PRJNA276642	1
GEV936D	6	Florida	PRJNA276644	1
GEV940D	6	Florida	PRJNA276648	1
GEV968D	6	Florida	PRJNA276658	1
GEV993D	6	Florida	PRJNA276677	1
K41	9	Iran	PRJNA941448	1	4996257	62	165921	10	38.3
KS28	10	Nigeria	PRJNA941448	1	5039526	127	93751	20	17.4
KS3	10	Nigeria	PRJNA941448	1	5084519	99	118105	14	34.3
KS5	4	Nigeria	PRJNA941448	1	4985583	70	136535	12	20.7
KS9	10	Nigeria	PRJNA941448	1	5041686	98	117914	14	34.1
Mexico1	1	Mexico	PRJNA941448	1	5044841	67	164795	10	35.9
Mexico3	5	Mexico	PRJNA941448	1	5044841	67	164795	10	26.1
Mexico-LT1	1	Mexico	PRJNA941448	1	5076071	65	143932	12	40.2
Mexico-LT3	2	Mexico	PRJNA941448	1	5131682	85	121273	15	40.2
Mexico-LT5	4	Mexico	PRJNA941448	1	5051855	67	146908	9	36.2
mli2*	4	Louisiana	PRJNA941448	1	5110647	138	65828	27	14.4
MRS-30P-011	2	North_Carolina	PRJNA941448	1	5188845	73	144194	13	38
NC-101	3	North_Carolina	PRJNA941448	1	5231261	60	187397	9	28.5
NC-112	1	North_Carolina	PRJNA941448	1	5136069	62	167090	11	24.9
NC-14	3	North_Carolina	PRJNA941448	1	5162318	50	187392	9	33.2
NC-204	6	North_Carolina	PRJNA941448	1	5150536	69	136597	12	20.9
NC-242	2	North_Carolina	PRJNA941448	1	5249379	69	143807	13	37.3
NC-252	2	North_Carolina	PRJNA941448	1	5294740	150	125432	13	27.9
NC-282	4	North_Carolina	PRJNA941448	1	5043014	79	268796	8	30.8
NC-289	2	North_Carolina	PRJNA941448	1	5233699	98	139557	13	30.9
NC-350	3	North_Carolina	PRJNA941448	1	5176451	55	148082	11	30
NC-373	2	North_Carolina	PRJNA941448	1	5258469	80	163134	12	26.5
NC-47	2	North_Carolina	PRJNA941448	1	5236177	74	141974	13	29.8
NC-67	2	North_Carolina	PRJNA941448	1	5172651	70	144194	13	29.8
NI1	10	Nigeria	PRJNA389556	1
NI-2	10	Nigeria	PRJNA941448	1	5083573	103	105627	16	36.6
NI4	10	Nigeria	PRJNA941448	1	5087948	93	129069	12	40.2
NI-7	10	Nigeria	PRJNA941448	1	5030031	97	116169	15	24.1
NI12	10	Nigeria	PRJNA941448	1	5084530	107	116414	16	27.5
NI13	10	Nigeria	PRJNA941448	1	5083573	103	105627	16	23.6
Scott-1	1	Florida	PRJNA941448	1	5270956	62	170748	10	27.1
SM-1806	6	Ohio	PRJNA941448	1	5150133	44	308418	7	45.2
SM-1807	6	Ohio	PRJNA941448	1	5150691	44	281977	7	44.7
SM-1808	6	Ohio	PRJNA941448	1	5148080	59	183501	9	21.2
SM-1809	6	Ohio	PRJNA941448	1	5149894	57	250592	8	29.6
SM-1810	6	Ohio	PRJNA941448	1	5144164	70	143862	11	19.9
SM-1811	6	Ohio	PRJNA941448	1	5148841	63	165991	10	26.3
SM-1812	6	Ohio	PRJNA941448	1	5149289	61	236342	8	24.3
SM-1813	6	Ohio	PRJNA941448	1	5150342	56	183334	9	35
SM-1814	6	Ohio	PRJNA941448	1	5149153	59	156893	11	22.3
SM-1815	6	Ohio	PRJNA941448	1	5149227	63	156920	10	25.9
SM-1828	6	Ohio	PRJNA941448	1	5149155	60	165988	10	26.4
SM-1829	6	Ohio	PRJNA941448	1	5149764	54	165975	9	27.6
SM-1830	6	Ohio	PRJNA941448	1	5149889	56	168040	9	28
SM-1831	6	Ohio	PRJNA941448	1	5148607	54	183498	9	34.1
TB15	2	Florida	PRJNA276690	1
TB6	2	Florida	PRJNA276688	1
TB9	2	Florida	PRJNA276689	1
THA-100	7	Thailand	PRJNA941448	1	5000246	63	150043	11	15.8
THA-112	7	Thailand	PRJNA941448	1	4998549	73	149281	11	8.3
THA-116	7	Thailand	PRJNA941448	1	4988796	67	143830	10	8.4
THA-119	7	Thailand	PRJNA941448	1	5000458	95	109847	15	7.1
THA-120	10	Thailand	PRJNA941448	1	4963668	89	96851	17	7.4
THA-126	7	Thailand	PRJNA941448	1	5015430	68	138778	12	10.9
THA-127	10	Thailand	PRJNA941448	1	4965937	69	133668	11	19.3
THA-128	7	Thailand	PRJNA941448	1	4961232	51	180697	10	9.7
THA-132	7	Thailand	PRJNA941448	1	4999818	62	156776	9	17.1
THA-135	5	Thailand	PRJNA941448	1	4954904	70	148087	11	10.2
THA-14	7	Thailand	PRJNA941448	1	5072704	59	201681	9	14.2
THA-157A	5	Thailand	PRJNA941448	1	4955400	64	165992	9	12.3
THA-40	7	Thailand	PRJNA941448	1	5068431	64	176090	9	12.5
THA-45	7	Thailand	PRJNA941448	1	5076349	70	150084	10	14.4
THA-54	7	Thailand	PRJNA941448	1	5021838	61	150075	11	13.4
THA-72	7	Thailand	PRJNA941448	1	5072351	84	133101	14	8
THA-8*	7	Thailand	PRJNA941448	1	5013284	65	176097	10	9.4
THA-81A	7	Thailand	PRJNA941448	1	5020866	57	201639	7	12.2
TOM801	9	Iran	PRJNA941448	1	4941063	67	137079	11	26.1
TOM816	9	Iran	PRJNA941448	1	4994681	75	141673	11	32
VTM-03	7	Vietnam	PRJNA941448	1	5069844	78	133095	13	24.8
VTM-05*	7	Vietnam	PRJNA941448	1	5306205	93	107085	15	17.9
VTM-21	7	Vietnam	PRJNA941448	1	5245113	71	164911	11	25.9
VTM-23	1	Vietnam	PRJNA941448	1	5004576	66	183374	9	29.5
X10-B85*	1	Pretoria	PRJNA941448	1	5061887	173	54357	34	12.6
X2-B14	1	Pretoria	PRJNA941448	1	4983667	191	50504	32	12.6
X59-BD1351	1	Pretoria	PRJNA941448	1	5066109	201	49099	34	12
Xp4B	1	Florida	PRJNA276599	1
Xp1-5	1	Florida	PRJNA941448	1	5116466	52	231443	8	14.4
Xp1-6	1	Florida	PRJNA941448	1	5348185	60	200231	9	10.8
Xp3-12	1	Florida	PRJNA941448	1	5331550	72	132084	12	7.9
Xp3-15	2	Florida	PRJNA276600	1
Xp3-16	1	Florida	PRJNA941448	1	5088115	106	93750	16	20.9
Xp3-8*	8	Florida	PRJNA941448	1	5401176	82	145671	13	4
Xp4-20	1	Florida	PRJNA276608	1
Xp5-14	8	Florida	PRJNA941448	1	5359023	69	143908	13	6.7
Xp5-6	1	Florida	PRJNA276609	1
Xp5-9	1	Florida	PRJNA941448	1	5286596	65	165935	10	12.1
Xp7-12	2	Florida	PRJNA276610	1
Xp8-16	2	Florida	PRJNA276611	1
Xp9-5	2	Florida	PRJNA276612	1
Xp10-13	2	Florida	PRJNA276613	1
Xp11-2	1	Florida	PRJNA276614	1
Xp15-11	1	Florida	PRJNA276615	1
Xp17-12	3	Florida	PRJNA276616	1
Xp18-15	1	Florida	PRJNA276617	1
Xp894*	1	Florida	PRJNA941448	1	5013273	51	235066	8	10.3
Xp909	1	Florida	PRJNA941448	1	5013533	45	280494	7	10.5
Xp1118	1	Florida	PRJNA941448	1	4956593	45	229811	8	10.4
Xp1144	1	Florida	PRJNA941448	1	4952800	54	166036	10	8.8
Xp1183*	1	Florida	PRJNA941448	1	4967235	53	199882	9	10.7
Xp1241	1	Florida	PRJNA941448	1	5012821	55	183305	10	6.5
Xp1268	1	Florida	PRJNA941448	1	5012799	59	168478	10	6.6
Xp1275	1	Florida	PRJNA941448	1	4989096	51	187442	9	9.7
Xp1550*	1	Florida	PRJNA941448	1	4989943	41	301961	6	14.2
Xp1564	1	Florida	PRJNA941448	1	4990247	44	250576	7	12.6
Xp1797	1	Florida	PRJNA941448	1	4997254	47	201227	9	14.4
Xp1805	1	Florida	PRJNA941448	1	5113192	52	168037	9	8.1
Xp1856	1	Florida	PRJNA941448	1	5102941	47	234944	9	14.6
Xp1861	4	Alabama	PRJNA941448	1	5007157	69	167099	8	13
Xp1912	1	Florida	PRJNA941448	1	5082830	48	244179	7	8.1
Xp1920	6	Florida	PRJNA941448	1	5105663	49	175209	9	12.1
Xp2010	2	Florida	PRJNA276618	GCA_019986165.1
XV0938	1	Florida	PRJNA941448	1	5012076	70	130944	14	22.3
* Requenced for additional depth of coverage.
(B) Depth of coverage relevant to ANI comparisons in Fig. 1D.
Strain	Depth of coverage across 91-118 reference
X10-B85	84.5207
Xp1183	93.0469
Xp1550	96.9517
Xp894	103.855
