## Supplementary material for "Diversification of an emerging bacterial plant pathogen; insights from the global spread of *Xanthomonas euvesicatoria* pv. *perforans*": S6 Table

### Sheet: Sheet1
S6 Table. Type III secreted effector database used to query assembled genomes for effector genes.
Effector	Other_name	Length	Sequence_Origin	NCBI_ID	NCBI Annotation	Pfam hmm name	Pfam hmm acc
AvrBs1		445	X. campestris pv. vesicatoria str. 85-10	CAJ19916.1	avirulence protein
AvrBs2		729	X. perforans Xp5-6	WP_033478805.1	avirulence protein
AvrBs3	Pth, TAL	1164	X. vesicatoria	CAA34257.1	avirulence protein	PF03377.11	TAL_effector
AvrBs4		1476	X. oryzae pv oryzae PXO86	WP_044756331.1	avirulence protein	PF03377.11	TAL_effector
XopA	Hpa1/HpaG	113	X. perforans Xp5-6	WP_033478985.1	hypothetical protein
XopAA	EarlyClorosisFactor	688	X. campestris pv. vesicatoria str. 85-10	CAJ25516.2	Early chlorosis factor
XopAB		193	X. oryzae pv. oryzae MAFF 311018	BAE69905.1	conserved hypothetical protein
XopAC	AvrAC	536	X. campestris pv. campestris str. ATCC 33913	AAM41837.1	leucin rich protein	PF02661.16	Fic
XopAD		2883	X. citri pv. citri str. 306	AAM39048.1	shikimate kinase
XopAE	HpaF/HpaG	646	X. citri pv. citri str. 306	AAM35284.1	HpaF protein
XopAF	AvrXv3	218	X. campestris pv. vesicatoria	AAG18480.1	avirulence protein
XopAG	AvrGf1	532	X. citri	ABB84189.1	AvrGf1
XopAH	AvrXccC	331	X. campestris pv. campestris str. ATCC 33913	AAM41397.1	avirulence protein	PF05394.9	AvrB_AvrC
XopAI	XAC3230	296	X. citri pv. citri str. 306	AAM38074.1	hypothetical protein	PF01129.16	ART
XopAJ	AvrRxo1	450	X. campestris pv.vesicatoria str. 85-10	CAJ26159.1	avirulence protein	PF06414.10	Zeta_toxin
XopAL1	XCC1246	332	X. campestris pv campestris str ATCC33913	NP_636620.1	hypothetical protein
XopAL2		293	X. campestris pv. campestris	CAP49952.1	type III secretion system effector protein
XopAM	HopR1	2049	X. campestris pv. campestris	CAP52621.1	type III secretion system effector protein
XopAO		206	X. gardneri ATCC 19865	EGD20072.1	Xanthomonas outer protein
XopAP		464	X. campestris pv. vesicatoria str. 85-10	CAJ24869.1	hypothetical protein	PF01764.23	Lipase_3
XopAQ		95	X. citri pv. fuscans	SON97028.1	Xanthomonas outer protein
XopAR		132	X. vesicatoria ATCC 35937	EGD08505.1	Xanthomonas outer protein
XopAS		601	X. gardneri ATCC 19865	EGD20560.1	Xanthomonas outer protein
XopAU		517	X. campestris pv. vesicatoria str. 85-10	CAJ22827.1	serine/threonine protein kinase	PF00069.23	Pkinase
XopAV		165	X. campestris pv. vesicatoria str. 85-10	CAJ22828.1	hypothetical protein
XopAW		221	Xanthomonas spp.	WP_011348129.1	calcium-binding protein	PF13202.4	EF-hand_5
XopAX		383	Xanthomonas spp.	WP_011345694.1	hypothetical protein
XopAY		244	X. campestris pv. campestris str. 8004	AAY50220.1	hypothetical protein
XopB		613	X. campestris pv. vesicatoria str. 85-10	CAJ22212.1	Xanthomonas outer protein
XopC		834	X. fuscans subsp. Fuscans 4834-R	CDF63758.1	Xanthomonas outer protein	PF13419.4	HAD_2
XopC1		834	X. campestris pv. vesicatoria str. 85-10	CAJ24112.1	Xanthomonas outer protein	PF13419.4	HAD_2
XopC2		943	Ralstonia spp.	WP_043876872.1	hypothetical protein
XopD		419	X. perforans Xp5-6	WP_046932226.1	hypothetical protein	PF02902.17	Peptidase_C48
XopE1	AvrXacE1	400	X. perforans Xp5-6	WP_008572319.1	hypothetical protein
XopE2	AvrXacE3, AvrXccE1	358	X. perforans Xp5-6	WP_033482209.1	hypothetical protein
XopE3	AvrXacE2	356	X. axonopodis pv. citri str. 306	CEH82665.1	Avirulence protein
XopF1	Hpa4	672	X. perforans Xp5-6	WP_008575422.1	hypothetical protein
XopF2		429	X. perforans Xp5-6	WP_046932462.1	hypothetical protein
XopG	XCC3258	207	X. campestris pv campestris str ATCC33913	NP_638604.1	hypothetical protein	PF14891.4	Peptidase_M91
XopH	AvrBs1.1	356	X. campestris pv. vesicatoria str. 85-10	CAJ19917.1	tyrosine phosphatase	PF14566.4	PTPlike_phytase
XopI		450	X. perforans Xp5-6	WP_008576800.1	hypothetical protein	PF00646.31	F-box
XopJ		373	X. campestris pv. vesicatoria str. 85-10	CAJ23833.1	Xanthomonas outer protein	PF03421.14	Acetyltransf_14
XopJ2	AvrBsT	350	X. euvesicatoria 75-3	AAD39255.1	avirulence protein	PF03421.14	Acetyltransf_14
XopJ3	AvrRxv	373	X. campestris pv. vesicatoria str. 85-10	Q08678.1	avirulence protein	PF03421.14	Acetyltransf_14
XopJ4	AvrXv4	359	X. campestris pv. vesicatoria	AAG39033.1	avirulence protein	PF03421.14	Acetyltransf_14
XopJ5	AvrXccB	235	X. campestris pv. campestris str. ATCC 33913	AAM42989.1	avirulence protein	PF03421.14	Acetyltransf_14
XopK		851	X. perforans Xp5-6	WP_008572049.1	type III secretion system effector protein XopK
XopLR		504	X. campestris pv campestris str ATCC33913	NP_639520.1	leucin rich protein	PF00560.31	LRR_1
XopM		519	X. perforans Xp5-6	WP_033478973.1	hypothetical protein
XopN		733	X. perforans Xp5-6	WP_008573180.1	hypothetical protein
XopO		211	X. campestris pv. vesicatoria str. 85-10	CAJ22686.1	Xanthomonas outer protein
XopP		714	X. perforans Xp5-6	WP_046933372.1	hypothetical protein
XopQ		464	X. perforans Xp5-6	WP_008571771.1	hypothetical protein	PF01156.17	IU_nuc_hydro
XopR	XCC0258	411	X. campestris pv campestris str ATCC33913	NP_635653.1	hypothetical protein
XopS		292	X. perforans Xp5-6	WP_008575620.1	hypothetical protein
XopT	XOO4824	344	X. oryzae pv. oryzae KACC 10331	ABJ89951.1	hypothetical protein
XopU		985	X. oryzae pv. oryzae MAFF 311018	BAE69632.1	hypothetical protein
XopV		328	X. perforans Xp5-6	WP_033479329.1	hypothetical protein
XopW		204	X. oryzae pv. oryzae MAFF 311018	BAE66792.1	hypothetical protein
XopX		697	X. perforans Xp5-6	WP_008572846.1	hypothetical protein
XopXccR1		2001	X. vesicatoria ATCC35937	WP_042828687.1	hypothetical protein
XopY		281	X. oryzae pv. oryzae MAFF 311018	BAE68243.1	hypothetical protein
XopZ		1411	X. perforans Xp5-6	WP_008575328.1	hypothetical protein
XopZ1	XAC2009	1388	X. campestris pv. vesicatoria str. 85-10	CAJ23736.1	secreted protein
XopZ2		1318	X. gardneri ATCC 19865	EGD18683.1	Xanthomonas outer protein
