## Supplementary material for "Diversification of an emerging bacterial plant pathogen; insights from the global spread of *Xanthomonas euvesicatoria* pv. *perforans*": S5 Table

### Sheet: Sheet1
S5 Table. Presence or absence of copper genes (copLAB) in 270 X. euvesicatoria pv. perforans assembled genomes. Symbols represent gene presence ‘+’ or absence ‘-’. Contig break in gene is indicated by (+).
Strain	copL	copA	copB
12A	+	+	+
14-463-1A	-	-	-
14A	+	+	+
16-1165A1	+	+	+
16-1181-2	+	+	+
16-1182A	+	+	+
16-1184A	+	+	+
16-1205A	+	+	+
16-1402A	+	+	+
16-974C	+	+	+
16-990A	-	-	-
16-990C	-	-	-
1P4S1D	-	-	-
1P6S1	-	-	-
2P4S1	-	-	-
2P4S1D	-	-	-
2P6S1	-	-	-
4A	+	+	+
4D	+	+	+
91-118	-	-	-
Aus1	+	+	(+)
Aus10	+	(+)	(+)
Aus11	+	+	+
Aus14	+	+	+
Aus15	+	(+)	(+)
Aus16	+	+	+
Aus3	-	-	-
Aus5	+	+	+
Aus7	+	(+)	(+)
Bzl1	+	(+)	+
Bzl10	+	+	+
Bzl11	-	-	-
Bzl13	+	+	+
Bzl14	+	+	+
Bzl16	+	+	+
Bzl2	+	+	+
Bzl21	+	+	+
Bzl3	+	+	+
Bzl5	-	-	-
Bzl6	+	+	+
Bzl7	+	+	+
Bzl8	+	+	+
CHI-10	-	-	-
CHI-12	-	-	-
CHI-15	-	-	-
CHI-18	-	-	-
CHI-3	-	-	-
CHI-5	-	-	-
CHI-6	-	-	-
CHI-7	-	-	-
CHI-8	-	-	-
ETH11	+	+	+
ETH21	-	-	-
ETH25	-	-	-
ETH33	+	+	+
ETH5	+	+	+
F210	-	-	-
F215	-	-	-
GEV1001	+	+	+
GEV1026	+	+	+
GEV1044	+	+	+
GEV1054	+	+	+
GEV1063	-	-	-
GEV1911	+	+	+
GEV1912	+	+	+
GEV1913	+	+	+
GEV1914	+	+	+
GEV1915	+	+	+
GEV1916	+	+	+
GEV1917	+	+	+
GEV1918	+	+	+
GEV1919	+	+	+
GEV1920	+	+	+
GEV1921	+	+	+
GEV1989	+	+	+
GEV1991	+	+	+
GEV1992	+	+	+
GEV1993	+	+	+
GEV2004	+	+	+
GEV2009	+	+	+
GEV2010	+	+	+
GEV2011	+	+	+
GEV2013	+	+	+
GEV2015	+	+	+
GEV2047	+	+	+
GEV2048	+	+	+
GEV2049	+	+	+
GEV2050	+	+	+
GEV2052	+	+	+
GEV2055	+	+	+
GEV2058	+	+	+
GEV2059	+	+	+
GEV2060	+	+	+
GEV2063	+	+	+
GEV2065	+	+	+
GEV2067	+	+	+
GEV2072	+	+	+
GEV2087	+	+	+
GEV2088	+	+	+
GEV2089	+	+	+
GEV2097	+	+	+
GEV2098	+	+	+
GEV2099	+	+	+
GEV2108	+	+	+
GEV2109	+	+	+
GEV2110	+	+	+
GEV2111	+	+	+
GEV2112	+	+	+
GEV2113	+	+	+
GEV2114	+	+	+
GEV2115	+	+	+
GEV2116	+	+	+
GEV2117	+	+	+
GEV2118	+	+	+
GEV2119	+	+	+
GEV2120	+	+	+
GEV2121	+	+	+
GEV2122	+	+	+
GEV2123	+	+	+
GEV2124	+	+	+
GEV2125	+	+	+
GEV2126	+	+	+
GEV2127	+	+	+
GEV2128	+	+	+
GEV2129	+	+	+
GEV2130	+	+	+
GEV2132	+	+	+
GEV2133	+	+	+
GEV2134	+	+	+
GEV2135	+	+	+
GEV2384	+	+	+
GEV2388	+	+	+
GEV2389	+	+	+
GEV2390	+	+	+
GEV2391	+	+	+
GEV2392	+	+	+
GEV2393	+	+	+
GEV2396	+	+	+
GEV2397	+	+	+
GEV2399	+	+	+
GEV2400	+	+	+
GEV2403	+	+	+
GEV2407	+	+	+
GEV2408	+	+	+
GEV2410	+	+	+
GEV2420	+	+	+
GEV485	+	+	+
GEV839	+	+	+
GEV872	+	+	+
GEV893	+	+	+
GEV904	+	+	+
GEV909	+	+	+
GEV915	+	+	+
GEV917	+	+	+
GEV936	+	+	+
GEV940	+	+	+
GEV968	+	+	+
GEV993	+	+	+
K41	-	-	-
KS28	-	-	-
KS3	-	-	-
KS5	-	-	-
KS9	-	-	-
Mexico1	+	+	+
Mexico3	+	+	+
Mexico-LT1	+	+	+
Mexico-LT3	+	+	+
Mexico-LT5	-	-	-
mli-2	-	-	-
MRS-30P	+	+	+
NC101	+	+	+
NC112	+	+	+
NC14	+	+	+
NC204	+	+	+
NC242	+	+	+
NC252	+	+	+
NC282	-	-	-
NC289	+	+	+
NC350	+	+	+
NC373	+	+	+
NC47	+	+	+
NC67	+	+	+
NI1	-	-	-
NI12	-	-	-
NI13	-	-	-
NI2	-	-	-
NI4	-	-	-
NI7	-	-	-
Scott-1	+	+	+
SM-1806	+	+	+
SM-1807	+	+	+
SM-1808	+	+	+
SM-1809	+	+	+
SM-1810	+	+	+
SM-1811	+	+	+
SM-1812	+	+	+
SM-1813	+	+	+
SM-1814	+	+	+
SM-1815	+	+	+
SM-1828	+	+	+
SM-1829	+	+	+
SM-1830	+	+	+
SM-1831	+	+	+
TB15	+	+	+
TB6	+	+	+
TB9	+	+	+
THA-100	-	-	-
THA-112	-	-	-
THA-116	-	-	-
THA-119	-	-	-
THA-120	-	-	-
THA-126	-	-	-
THA-127	-	-	-
THA-128	-	-	-
THA-132	-	-	-
THA-135	-	-	-
THA-14	-	-	-
THA-157A	-	-	-
THA-40	-	-	-
THA-45	-	-	-
THA-54	-	-	-
THA-72	-	-	-
THA-8	-	-	-
THA-81A	-	-	-
TOM801	-	-	-
TOM816	-	-	-
VTM-21	+	+	+
VTM-23	-	-	-
VTM-3	-	-
VTM-5	+	+	+
X10-B85	-	-	-
X2-B14	-	-	-
X59-BD1351	-	-	-
Xp10-13	+	+	+
Xp1118	-	-	-
Xp11-2	+	+	+
Xp1144	-	-	-
Xp1183	+	+	+
Xp1241	-	-	-
Xp1268	-	-	-
Xp1275	+	+	+
Xp1-5	+	+	+
Xp15-11	+	+	+
Xp1550	+	+	+
Xp1564	+	+	+
Xp1-6	+	+	+
Xp17-12	+	+	+
Xp1797	+	+	+
Xp1805	+	+	+
Xp18-15	+	+	+
Xp1856	+	+	+
Xp1861	-	-	-
Xp1912	+	+	+
Xp1920	+	+	+
Xp2010	+	+	+
Xp3-12	+	+	+
Xp3-15	+	+	+
Xp3-16	+	+	+
Xp3-8	+	+	+
Xp4-20	+	+	+
Xp4B	+	+	+
Xp5-14	+	+	+
Xp5-6	+	+	+
Xp5-9	+	+	+
Xp7-12	+	+	+
Xp8-16	+	+	+
Xp894	-	-	-
Xp909	-	-	-
Xp9-5	+	+	+
XV0938	-	-	-
