## Supplementary material for "Diversification of an emerging bacterial plant pathogen; insights from the global spread of *Xanthomonas euvesicatoria* pv. *perforans*": S3 Table

### Sheet: Sheet1
S3 Table. Average nucleotide identity (ANIb) comparisons between strains with highly similar core gene sequences collected across continents.
A. Proportion nucleotide identity
	Cluster 7			Cluster 1		Cluster 3			Cluster 8
	VTM-05	THA-8	1P4S1D	VTM-23	Aus03	CHI-05	NC-350	GEV2099	Bzl-10	Xp3-8
VTM-05	1	0.999356	0.999482	0.996544	0.996563	0.996878	0.99552	0.995404	0.995645	0.995618
THA-8	0.999908	1	0.999927	0.997492	0.997479	0.997533	0.997526	0.997498	0.997212	0.997195
1P4S1D	0.999946	0.999929	1	0.997347	0.997369	0.997448	0.997457	0.997425	0.997192	0.997088
VTM-23	0.997437	0.997627	0.997637	1	0.999854	0.998001	0.997721	0.997734	0.998462	0.998411
Aus03	0.997361	0.997623	0.99755	0.999764	1	0.998067	0.997719	0.997709	0.998477	0.998287
CHI-05	0.997449	0.997541	0.997491	0.997834	0.997892	1	0.999887	0.999793	0.997538	0.997485
NC-350	0.995692	0.996903	0.996845	0.996946	0.996991	0.999211	1	0.999868	0.996945	0.996835
GEV2099	0.995744	0.997062	0.997011	0.996982	0.997015	0.999325	0.999919	1	0.996748	0.996672
Bzl-10	0.994968	0.996522	0.996615	0.997278	0.997282	0.99688	0.996298	0.99629	1	0.99909
Xp3-8	0.99514	0.996704	0.996712	0.997365	0.997349	0.997014	0.996214	0.996199	0.999051	1
B. Alignment fraction
	VTM-05	THA-8	1P4S1D	VTM-23	Aus03	CHI-05	NC-350	GEV2099	Bzl-10	Xp3-8
VTM-05	1	0.941892	0.936515	0.923881	0.924743	0.921903	0.951199	0.952081	0.947212	0.948535
THA-8	0.998887	1	0.990422	0.974186	0.974077	0.972049	0.971052	0.970448	0.96456	0.962053
1P4S1D	0.998683	0.995968	1	0.971829	0.972356	0.980889	0.97825	0.978928	0.970808	0.971087
VTM-23	0.979322	0.974392	0.967581	1	0.998008	0.968488	0.969391	0.967796	0.975898	0.973931
Aus03	0.977783	0.971968	0.966494	0.997427	1	0.967022	0.968105	0.966705	0.97372	0.972407
CHI-05	0.994098	0.989075	0.991531	0.985344	0.985964	1	0.994918	0.996172	0.982154	0.984086
NC-350	0.977237	0.941489	0.943081	0.93999	0.939761	0.949134	1	0.996915	0.979088	0.978912
GEV2099	0.978665	0.94141	0.94316	0.939107	0.938733	0.95021	0.996253	1	0.97973	0.98112
Bzl-10	0.942593	0.903788	0.90445	0.914806	0.913821	0.904369	0.948543	0.947738	1	0.990398
Xp3-8	0.934873	0.892737	0.894537	0.904589	0.905212	0.897376	0.939073	0.940881	0.982633	1
