## Supplementary material for "Diversification of an emerging bacterial plant pathogen; insights from the global spread of *Xanthomonas euvesicatoria* pv. *perforans*": S2 Table

### Sheet: Sheet1
S2 Table. Genetic diversity statistics by geographic region and BAPS group.
(A) Statistics by country and U.S. state.
Population	n	Num. SNPs	Pi	Tajima’s D
Country/U.S. State
Australia	9	161.5	726	-2.06
Brazil	13	543.4	1592	0.27
Canada	4	8	16	-0.85
China	9	313.6	745	0.75
Ethiopia	5	201.6	343	1.71
Iran	5	16.2	40	-1.18
Italy	5	6	15	-1.22
Mexico	5	531.6	1271	-0.98
Nigeria	10	800.1	3163	-1.89
Pretoria	3	29.3	44	NA
Vietnam	4	435.5	871	-0.88
Thailand	18	223.8	946	-0.94
United States (total)	180	392.7	4100	-2.64
Alabama	1	-	-	-
Florida	125	792.2	5929	-0.93
Indiana	10	1286.6	5475	-1.68
Louisiana	1	-	-	-
North Carolina	13	608.7	1489	1.24
Ohio	14	3.4	18	-1.63
South Carolina	16	475.9	1278	1.04
(B) Statistics by BAPS group.
BAPS group	n	Num. SNPs	Pi	Tajima’s D
1	47	349.9	2256	-1.16
2	88	221.7	1260	-0.39
3	26	431.5	3068	-1.86
4	14	355.8	1021	0.38
5	10	675.9	1931	-0.05
6	32	392.7	4100	-2.64
7	22	28.7	142	-1.07
8	10	13.8	60	-1.91
9	10	88.5	208	1.01
10	11	354.1	1180	-0.59
n: number of strains
Num. SNPs: SNPs in 617854 bp alignment, excluding 28606 sites with gaps.
Pi: Average number of differences between sequences (Nei, 1987).
